# Evolutionary dynamics of polymorphic endogenous retrovirus insertions across wild house mouse populations

**DOI:** 10.1101/2025.09.23.678169

**Authors:** Tomoki Yano, Toyoyuki Takada, Kazumichi Fujiwara, Dai Watabe, Shutaro Hirose, Hiroshi Masuya, Toshinori Endo, Naoki Osada

## Abstract

Endogenous retroviruses (ERVs) represent a major source of structural variation in mammalian genomes, yet their diversity in wild populations remains poorly understood. Here, we conduct a comprehensive genome-wide survey of non-reference ERV insertions in wild house mice (*Mus musculus*) to characterize their distribution and evolutionary dynamics. Using a newly developed bioinformatics pipeline, we detected and annotated over 100,000 non-reference ERV insertions from short-read sequencing data across 163 wild mouse genomes.

Our analyses revealed marked differences in ERV insertion patterns among subspecies and populations, including variation in genomic localization and population-specific polymorphisms. These heterogeneous patterns suggest distinct evolutionary histories and host–retrovirus interactions across populations. For instance, we describe the distribution of the ERV-derived *Fv4* locus, which shows subspecies-restricted occurrence and confers resistance to murine leukemia viruses (MLVs). Several lines of evidence showed that the spread of *Fv4* insertions in Korean population has been driven by adaptive introgression from neighboring populations.

Our study provides the first large-scale population genomic scan of ERV diversity in wild house mice. By cataloguing extensive polymorphism in non-reference ERV insertions, our results highlight the role of ERVs as dynamic genomic elements that contribute to structural variation and adaptive evolution.

**Article Summary:** Endogenous retroviruses (ERVs) are viral sequences embedded in animal genomes that can create structural genetic variation. In this study, we conducted a genome-wide survey of non-reference ERV insertions in 163 wild house mice using short-read sequencing data and a newly developed computational pipeline. We identified more than 100,000 polymorphic ERV insertions and found substantial differences among subspecies and geographic populations. One example, the ERV-derived *Fv4* locus, illustrates how ERV variation can influence the genetic pattern of polymorphisms in the species. These results demonstrate that ERVs are dynamic genomic elements that contribute to population divergence and adaptive evolution.
