## Supplementary Table 1 to 3 for "Evolutionary dynamics of polymorphic endogenous retrovirus insertions across wild house mouse populations"

### Sheet: Table S1
Supplementary Table S1. List of samples used in this study
BioProject Accession	BioSample Accession	Name	Country	City	Species
PRJDB16017	SAMD00623036	HI0111	Indonesia	Bogor1	Mus musculus
PRJDB11027	SAMD00271536	HI0112	Indonesia	Bogor2	Mus musculus
PRJDB11027	SAMD00271537	HI0115	Indonesia	Denpasar1	Mus musculus
PRJDB11027	SAMD00271538	HI0116	Indonesia	Denpasar2	Mus musculus
PRJDB11027	SAMD00271539	HI0134	Indonesia	Lembang	Mus musculus
PRJDB11027	SAMD00271540	HI0159	India	Leh1	Mus musculus
PRJDB11027	SAMD00271541	HI0161	India	Leh2	Mus musculus
PRJDB11027	SAMD00271542	HI0173	Pakistan	Islamabad1	Mus musculus
PRJDB11027	SAMD00271543	HI0175	Pakistan	Islamabad2	Mus musculus
PRJDB11027	SAMD00271544	HI0185	India	Delhi	Mus musculus
PRJDB16017	SAMD00623037	HI0196	Philippines	Catarman	Mus musculus
PRJDB11027	SAMD00271546	HI0261	Pakistan	Sahiwal	Mus musculus
PRJDB11027	SAMD00271547	HI0264	Pakistan	Lahore	Mus musculus
PRJDB11027	SAMD00271549	HI0274	India	Mysore	Mus musculus
PRJDB11027	SAMD00271550	HI0313	India	Bhubaneswar1	Mus musculus
PRJDB11027	SAMD00271551	HI0321	India	Bhubaneswar2	Mus musculus
PRJDB11027	SAMD00271552	HI0328	India	Hyderabad1	Mus musculus
PRJDB11027	SAMD00271553	HI0329	India	Hyderabad2	Mus musculus
PRJDB11027	SAMD00271554	HI0347	Bangladesh	Mymensingh	Mus musculus
PRJDB11027	SAMD00271556	HI0373	Bangladesh	Dhaka	Mus musculus
PRJDB16017	SAMD00623038	HI0410	South Korea	Chuncheon1	Mus musculus
PRJDB16017	SAMD00623039	HI0447	Philippines	Languna	Mus musculus
PRJDB16017	SAMD00623040	HI0468	South Korea	Chuncheon2	Mus musculus
PRJDB11027	SAMD00271557	HI0484	Sri Lanka	Peradeniya	Mus musculus
PRJDB11027	SAMD00271558	HI0488	Sri Lanka	Colombo	Mus musculus
PRJDB11027	SAMD00271559	HI0505	Vietnam	Vinh Phuc	Mus musculus
PRJDB11027	SAMD00271560	HI0520	Vietnam	Hanoi	Mus musculus
PRJDB11027	SAMD00271561	HS0682	South Korea	Baengnyeong Island1	Mus musculus
PRJDB11027	SAMD00271562	HS1368	South Korea	Gyeongju	Mus musculus
PRJDB11027	SAMD00271563	HS1411	Russia	Khasan	Mus musculus
PRJDB16017	SAMD00623041	HS1413	Russia	Kraskino	Mus musculus
PRJDB11027	SAMD00271564	HS1464	Kazakhstan	Aktobe	Mus musculus
PRJDB11027	SAMD00271565	HS1467	Nepal	Tukuche	Mus musculus
PRJDB11027	SAMD00271566	HS1523	Nepal	Kathmandu	Mus musculus
PRJDB11027	SAMD00271567	HS2323	Japan	Hakodate	Mus musculus
PRJDB11027	SAMD00271568	HS2326	Japan	Nayoro	Mus musculus
PRJDB11027	SAMD00271569	HS2400	Taiwan	Taitung	Mus musculus
PRJDB11027	SAMD00271570	HS2445	Japan	Takikawa	Mus musculus
PRJDB11027	SAMD00271571	HS2788	Japan	Shuri	Mus musculus
PRJDB11027	SAMD00271572	HS2815	Japan	Nonoichi	Mus musculus
PRJDB11027	SAMD00271573	HS3534	Japan	Yamagata	Mus musculus
PRJDB11027	SAMD00271574	HS3538	Japan	Tono	Mus musculus
PRJDB16017	SAMD00623042	HS3540	South Korea	Busan1	Mus musculus
PRJDB16017	SAMD00623043	HS3603	Japan	Kagoshima	Mus musculus
PRJDB11027	SAMD00271575	HS3604	Russia	Tomsk	Mus musculus
PRJDB11027	SAMD00271576	HS3605	Russia	Gorno-Altaysk	Mus musculus
PRJDB11027	SAMD00271577	HS3607	Russia	Okha	Mus musculus
PRJDB11027	SAMD00271578	HS3608	Russia	Irkutsk	Mus musculus
PRJDB11027	SAMD00271579	HS3612	Russia	Astrakhan	Mus musculus
PRJDB16017	SAMD00623044	HS3721	Myanmar	Lashio	Mus musculus
PRJDB11027	SAMD00271580	HS4056	Japan	Fujisawa	Mus musculus
PRJDB11027	SAMD00271581	HS4097	Japan	Misasa	Mus musculus
PRJDB11027	SAMD00271582	HS4120	Japan	Ishii	Mus musculus
PRJDB11027	SAMD00271583	HS4169	Japan	Tsukuba1	Mus musculus
PRJDB11027	SAMD00271584	HS4233	South Korea	Hwacheon	Mus musculus
PRJDB11027	SAMD00271585	HS4238	South Korea	Ganghwa Island	Mus musculus
PRJDB11027	SAMD00271586	HS4271	Japan	Setana	Mus musculus
PRJDB11027	SAMD00271587	HS4272	Japan	Fukuoka	Mus musculus
PRJDB11027	SAMD00271588	HS4273	Japan	Yamaguchi	Mus musculus
PRJDB11027	SAMD00271589	HS4411	Japan	Oda	Mus musculus
PRJDB11969	SAMD00391653	HS5555	Madagascar	Antanànarìvo1	Mus musculus
PRJDB11969	SAMD00391654	HS5558	Madagascar	Antanànarìvo2	Mus musculus
PRJDB11969	SAMD00391655	HS5559	Madagascar	Antanànarìvo3	Mus musculus
PRJDB11969	SAMD00391656	HS5560	Madagascar	Antanànarìvo4	Mus musculus
PRJDB11969	SAMD00391657	HS5561	Madagascar	Antanànarìvo5	Mus musculus
PRJDB16017	SAMD00623045	HS5817	Japan	Fukui	Mus musculus
PRJDB16017	SAMD00623046	HS5821	Japan	Kumamoto	Mus musculus
PRJDB16017	SAMD00623047	HS5822	Japan	Yamanashi	Mus musculus
PRJDB16017	SAMD00623048	HS6021	Japan	Saga	Mus musculus
PRJDB16017	SAMD00623049	HS6022	Japan	Oshu	Mus musculus
PRJDB16017	SAMD00623050	HS6023	Japan	Sendai	Mus musculus
PRJDB16017	SAMD00623051	HS6025	Japan	Hiroshima	Mus musculus
PRJDB16017	SAMD00623052	HS6026	Japan	Tsukuba2	Mus musculus
PRJDB11027	SAMD00271590	MG0230	Japan	Ashiro	Mus musculus
PRJDB16017	SAMD00623053	MG0294	China	Changchun	Mus musculus
PRJDB16017	SAMD00623054	MG0295	China	Chengdu	Mus musculus
PRJDB11027	SAMD00271591	MG0296	Japan	Sapporo1	Mus musculus
PRJDB11027	SAMD00271592	MG0297	Japan	Sapporo2	Mus musculus
PRJDB11027	SAMD00271593	MG0417	Iran	Mashhad	Mus musculus
PRJDB16017	SAMD00623055	MG0439	China	Shanghai	Mus musculus
PRJDB11027	SAMD00271594	MG0444	South Korea	Busan2	Mus musculus
PRJDB16017	SAMD00623056	MG0488	Japan	Aizuwakamatsu	Mus musculus
PRJDB16017	SAMD00623057	MG0490	Japan	Akita	Mus musculus
PRJDB11027	SAMD00271595	MG0501	China	Guilin	Mus musculus
PRJDB11027	SAMD00271596	MG0504	China	Guangzhou	Mus musculus
PRJDB11027	SAMD00271597	MG0507	China	Lanzhou	Mus musculus
PRJDB11027	SAMD00271598	MG0529	China	Kunming	Mus musculus
PRJDB11027	SAMD00271599	MG0565	China	Xining	Mus musculus
PRJDB11027	SAMD00271600	MG0577	China	Urumqi	Mus musculus
PRJDB11027	SAMD00271601	MG0597	China	Manas	Mus musculus
PRJDB11027	SAMD00271602	MG0608	China	Aksu	Mus musculus
PRJDB11027	SAMD00271603	MG0611	China	Tacheng	Mus musculus
PRJDB11027	SAMD00271604	MG0631	China	Mohe	Mus musculus
PRJDB16017	SAMD00623058	MG0682	South Korea	Baengnyeong Island2	Mus musculus
PRJDB11027	SAMD00271605	MG0686	China	Kashgar	Mus musculus
PRJDB16017	SAMD00623059	MG0690	China	Yinchuan	Mus musculus
PRJDB11027	SAMD00271606	MG0709	China	Chongqing	Mus musculus
PRJDB16017	SAMD00623060	MG0710	China	Haikou	Mus musculus
PRJDB16017	SAMD00623061	MG0711	China	Sanya	Mus musculus
PRJDB11027	SAMD00271607	MG0713	China	Zhenjiang	Mus musculus
PRJDB11027	SAMD00271608	MG0716	China	Lhasa1	Mus musculus
PRJDB11027	SAMD00271609	MG0721	China	Lhasa2	Mus musculus
PRJDB11027	SAMD00271610	MG0747	China	Hotan	Mus musculus
PRJDB16017	SAMD00623062	MG0783	China	Jinan	Mus musculus
PRJDB11027	SAMD00271611	MG0795	China	Ningbo	Mus musculus
PRJDB11027	SAMD00271612	MG0797	China	Dali	Mus musculus
PRJDB16017	SAMD00623063	MG0810	China	Tongliao	Mus musculus
PRJDB16017	SAMD00623064	MG0826	China	Tianjin1	Mus musculus
PRJDB11027	SAMD00271613	MG0863	China	Manzhouli	Mus musculus
PRJDB16017	SAMD00623065	MG0869	China	Golmud	Mus musculus
PRJDB11027	SAMD00271614	MG0871	China	Dunhuang	Mus musculus
PRJDB11027	SAMD00271615	MG0908	China	Wuhan	Mus musculus
PRJDB11027	SAMD00271616	MG0917	China	Lijiang	Mus musculus
PRJDB11027	SAMD00271617	MG0992	China	Qiqihar	Mus musculus
PRJDB16017	SAMD00623066	MG2021	China	Tianjin2	Mus musculus
PRJDB16017	SAMD00623067	MG2024	China	Shijiazhuang	Mus musculus
PRJDB16017	SAMD00623068	MG2026	China	Tumen	Mus musculus
PRJDB16017	SAMD00623069	MG2030	China	Xilinhot	Mus musculus
PRJDB16017	SAMD00623070	MG2031	China	Laiyang	Mus musculus
PRJDB11027	SAMD00271619	MG3007	Russia	Krementui1	Mus musculus
PRJDB11027	SAMD00271620	MG3008	Russia	Krementui2	Mus musculus
PRJDB11027	SAMD00271621	MG3010	Russia	Nouth Caucasus	Mus musculus
PRJDB11027	SAMD00271622	MG3012	Russia	Chita	Mus musculus
PRJDB11027	SAMD00271623	MG3018	Russia	Rudnaya Pristan	Mus musculus
PRJDB11027	SAMD00271624	MG3025	Russia	Vladivostok	Mus musculus
PRJDB11027	SAMD00271625	MG3026	Russia	Birakan	Mus musculus
PRJDB11027	SAMD00271626	MG3037	Russia	Khabarovsk	Mus musculus
PRJDB11027	SAMD00271627	MG3044	Estonia	Tallinn	Mus musculus
PRJDB11027	SAMD00271628	MG3045	Russia	Poronaysk	Mus musculus
PRJDB16017	SAMD00623071	MG3046	Russia	South Sakhalin1	Mus musculus
PRJDB16017	SAMD00623072	MG3047	Russia	South Sakhalin2	Mus musculus
PRJDB11027	SAMD00271629	MG3048	Russia	Yuzhno-Sakhalinsk	Mus musculus
PRJDB11027	SAMD00271630	MG3056	Russia	Moscow	Mus musculus
PRJDB11027	SAMD00271631	MG3066	Ukraine	Donetsk	Mus musculus
PRJDB11027	SAMD00271632	MG5086	China	Jiayuguan	Mus musculus
PRJDB11027	SAMD00271633	MG5135	Iran	Now Shahr	Mus musculus
PRJEB2176	SAMEA941341	ERS003044	India	Himalaya	Mus musculus
PRJEB9450	SAMEA3403356	ERS739373	Germany	Cologne-Bonn	Mus musculus
PRJEB9450	SAMEA3403357	ERS739374	Germany	Cologne-Bonn	Mus musculus
PRJEB9450	SAMEA3403358	ERS739375	Germany	Cologne-Bonn	Mus musculus
PRJEB9450	SAMEA3403359	ERS739376	Germany	Cologne-Bonn	Mus musculus
PRJEB9450	SAMEA3403360	ERS739377	Germany	Cologne-Bonn	Mus musculus
PRJEB9450	SAMEA3403361	ERS739378	Germany	Cologne-Bonn	Mus musculus
PRJEB9450	SAMEA3403362	ERS739379	Germany	Cologne-Bonn	Mus musculus
PRJEB9450	SAMEA3403365	ERS739382	France	Massif Central	Mus musculus
PRJEB9450	SAMEA3403368	ERS739385	France	Massif Central	Mus musculus
PRJEB9450	SAMEA3403369	ERS739386	France	Massif Central	Mus musculus
PRJEB9450	SAMEA3403371	ERS739388	France	Massif Central	Mus musculus
PRJEB9450	SAMEA3403372	ERS739389	Iran	Ahvaz	Mus musculus
PRJEB9450	SAMEA3403376	ERS739393	Iran	Ahvaz	Mus musculus
PRJEB9450	SAMEA3403378	ERS739395	Iran	Ahvaz	Mus musculus
PRJEB9450	SAMEA3403379	ERS739396	Iran	Ahvaz	Mus musculus
PRJEB11742	SAMEA3650348	ERS957497	Czech Republic	Studenec	Mus musculus
PRJEB11742	SAMEA3650349	ERS957498	Czech Republic	Studenec	Mus musculus
PRJEB11742	SAMEA3650350	ERS957499	Czech Republic	Studenec	Mus musculus
PRJEB11742	SAMEA3650351	ERS957500	Czech Republic	Studenec	Mus musculus
PRJEB11742	SAMEA3650352	ERS957501	Czech Republic	Studenec	Mus musculus
PRJEB11742	SAMEA3650353	ERS957502	Czech Republic	Studenec	Mus musculus
PRJEB11742	SAMEA3650354	ERS957503	Czech Republic	Studenec	Mus musculus
PRJEB11742	SAMEA3650355	ERS957504	Kazakhstan	Almaty	Mus musculus
PRJEB11742	SAMEA3650357	ERS957506	Kazakhstan	Almaty	Mus musculus
PRJEB11742	SAMEA3650359	ERS957508	Kazakhstan	Almaty	Mus musculus
PRJEB11742	SAMEA3650361	ERS957510	Kazakhstan	Almaty	Mus musculus
PRJEB11742	SAMEA3650363	ERS957512	Spain	Madrid	Mus spretus
PRJEB11742	SAMEA3650364	ERS957513	Spain	Madrid	Mus spretus
PRJEB11742	SAMEA3650365	ERS957514	Spain	Madrid	Mus spretus
PRJEB11742	SAMEA3650366	ERS957515	Spain	Madrid	Mus spretus
PRJEB11742	SAMEA3650367	ERS957516	Spain	Madrid	Mus spretus
PRJEB11742	SAMEA3650368	ERS957517	Spain	Madrid	Mus spretus
PRJEB11742	SAMEA3650370	ERS957519	Spain	Madrid	Mus spretus

### Sheet: Table S2
Supplementary Table 2. List of ERV insertions within coding sequences
Chromosome	Position	Gene
chr1	4041985	Rp1
chr1	58213066	Aox4
chr1	75216305	Tuba4a
chr1	88166719	Ugt1a5
chr1	92573610	Olfr1413
chr1	92982571	Gpr35
chr1	127976298	Zranb3
chr1	135970923	Igfn1
chr1	143745269	Glrx2
chr1	153754550	Rnasel
chr1	173270783	Olfr418
chr1	174159305	Olfr420
chr1	174391152	Olfr248
chr1	175978724	Rbm8a2
chr1	183365687	Mia3
chr1	183369448	Mia3
chr1	188549975	Ush2a
chr2	6322349	AL845275.1
chr2	10105698	Itih2
chr2	22668338	Gad2
chr2	25232994	Slc34a3
chr2	25780177	Lcn11
chr2	26989350	Adamts13
chr2	30407084	Crat
chr2	36421839	Olfr339
chr2	50292890	Mmadhc
chr2	52110895	Rif1
chr2	58763677	Upp2
chr2	84989405	Prg3
chr2	85590952	Olfr998
chr2	86008601	Olfr1032
chr2	86041417	Olfr1033
chr2	86075059	Olfr1036
chr2	86131134	Olfr1039
chr2	86829590	Olfr1094
chr2	87532218	Olfr153
chr2	87628694	Olfr1131
chr2	87943362	Olfr1155
chr2	87990770	Olfr1158
chr2	88224499	Olfr1170
chr2	88343912	Olfr1177-ps
chr2	88423288	Olfr1181
chr2	88767376	Olfr1200
chr2	88973772	Olfr1213
chr2	89013868	Olfr1216
chr2	89144508	Olfr1223
chr2	89249432	Olfr1228
chr2	90282488	Olfr1272
chr2	93844265	Accs
chr2	111170344	A26c3
chr2	111269786	Olfr1277
chr2	120531911	Zfp106
chr2	127186920	1810024B03Rik
chr2	130202006	Tmc2
chr2	131058378	Adam33
chr2	143938410	Dstn
chr2	154165572	Bpifa5
chr2	164060905	Tomm34
chr2	164164767	Kcns1
chr2	168182536	Adnp
chr2	174438785	Ctsz
chr2	178472431	Cdh26
chr3	20113423	Hltf
chr3	27884921	Tmem212
chr3	37714637	Gm5148
chr3	51796403	Maml3
chr3	64259311	Vmn2r3
chr3	88254515	Rhbg
chr3	97411097	Olfr1402
chr3	106164170	Chil3
chr3	108199329	Cyb561d1
chr3	127680483	Alpk1
chr3	142569089	Gbp3
chr3	144911153	Clca4b
chr3	146190346	Mcoln2
chr3	151749307	Ifi44
chr4	40697335	Aptx
chr4	43563137	Creb3
chr4	43727623	Hrct1
chr4	52610780	Toporsl
chr4	85004982	Cntln
chr4	86657070	Plin2
chr4	88602847	Ifna12
chr4	91264048	Elavl2
chr4	106671866	Ttc4
chr4	118809816	Olfr1335
chr4	130929433	Laptm5
chr4	135447361	Nipal3
chr4	139058189	Tmco4
chr4	141807134	Casp9
chr4	143697021	Gm13089
chr4	143699183	Gm13089
chr4	143895462	Pramef6
chr4	154023691	Smim1
chr4	154160225	Tprgl
chr5	30657841	Slc35f6
chr5	31622381	Mrpl33
chr5	35511038	Cpz
chr5	64924934	Tlr1
chr5	108445270	Mfsd7a
chr5	109453293	Vmn2r17
chr5	114709337	Tchp
chr5	115482750	Sirt4
chr5	135367181	Trim50
chr5	137785798	Mepce
chr5	143137377	Olfr718-ps1
chr6	13162616	Vwde
chr6	25666935	Gpr37
chr6	34387777	Akr1b10
chr6	34388788	Akr1b10
chr6	34955078	Slc23a4
chr6	38818366	Hipk2
chr6	42434764	Tas2r126
chr6	43116118	Olfr441
chr6	48406331	Krba1
chr6	57158987	Vmn1r12
chr6	70704030	Igkv3-1
chr6	85867690	Nat8f2
chr6	89976937	Vmn1r46
chr6	112383930	Ssu2
chr6	115250402	Timp4
chr6	121745294	Gm7298
chr6	121787522	Gm7298
chr6	122578821	Apobec1
chr6	124508785	C1rl
chr6	129641526	Klrc3
chr6	130062118	Klra4
chr6	131684995	Tas2r104
chr6	135309915	Pbp2
chr6	138017713	Slc15a5
chr7	5110415	Rfpl4
chr7	5125532	Rasl2-9
chr7	6384200	Zfp28
chr7	10748089	Vmn1r71
chr7	11670269	Vmn1r72
chr7	12153097	Vmn1r78
chr7	12321874	Vmn1r83
chr7	13102833	Vmn1r86
chr7	13356223	Pla2g4c
chr7	14332897	Obox8
chr7	14491891	Sult2a7
chr7	15758848	Obox5
chr7	16723692	Ceacam9
chr7	18262945	Mill1
chr7	19565599	Gemin7
chr7	24759609	Cd177
chr7	44732253	Zfp473
chr7	45488094	Dhdh
chr7	68361267	Fam169b
chr7	68748952	Arrdc4
chr7	79383899	Rlbp1
chr7	84916541	Olfr290
chr7	85955560	Vmn2r74
chr7	86148874	Vmn2r75
chr7	86921347	Vmn2r78
chr7	89976955	Eed
chr7	102658887	Olfr555
chr7	103042356	Olfr582
chr7	103603952	Olfr619
chr7	103754802	Olfr630
chr7	104106746	Olfr646
chr7	104959924	Olfr670
chr7	105314065	Olfr689
chr7	106944827	Olfr710
chr7	108124723	Olfr484
chr7	108286374	Olfr490
chr7	126864762	Hirip3
chr7	133643718	Edrf1
chr7	140503771	Olfr536
chr7	140691597	Olfr45
chr7	141104354	Ano9
chr8	25241498	Tacc1
chr8	26162543	Thap1
chr8	47513402	Trappc11
chr8	60526581	Aadat
chr8	61490602	Cbr4
chr8	64720374	Msmo1
chr8	65075051	Gm10663
chr8	72009114	Cyp4f18
chr8	72058506	Olfr372
chr8	80612570	Frem3
chr8	94173176	Mt2
chr8	106886053	Gm50241
chr8	119633189	Kcng4
chr9	3025492	Gm10717
chr9	18857174	Olfr829
chr9	19174967	Olfr839-ps1
chr9	19642079	Zfp317
chr9	20054487	Olfr867
chr9	27006429	Thyn1
chr9	37993393	Olfr881
chr9	38723373	Vwa5a
chr9	40187427	Olfr986
chr9	50779044	Alg9
chr9	64177367	Rpl4
chr9	104324141	Acpp
chr9	109663403	Fbxw25
chr9	110986164	Rtp3
chr10	23856348	Vnn3
chr10	24875599	Med23
chr10	29224298	9330159F19Rik
chr10	34126442	Calhm6
chr10	41731084	Cep57l1
chr10	77726818	Gm10100
chr10	79994427	Cnn2
chr10	83588179	Washc4
chr10	108699930	Gm5136
chr10	127875064	Rdh16f2
chr10	128496280	Myl6b
chr10	129540829	Olfr792
chr10	129801924	Olfr811
chr11	5828995	Polm
chr11	6401177	Zmiz2
chr11	20727098	Aftph
chr11	33275895	Gm12117
chr11	46238108	Fndc9
chr11	50942618	4933414I15Rik
chr11	58666041	Olfr322
chr11	59064244	Obscn
chr11	61214242	Aldh3a1
chr11	69616712	Shbg
chr11	70136815	Mgl2
chr11	77785539	Gm10277
chr11	82987306	Slfn9
chr11	89004737	Trim25
chr11	89060214	Dgke
chr11	100770091	Ghdc
chr11	101331251	Aoc3
chr11	114956314	Cd300c
chr11	115892330	Myo15b
chr11	116596848	Aanat
chr12	28859342	Eipr1
chr12	75722606	Sgpp1
chr12	81560231	Adam21
chr12	84147152	Pnma1
chr12	87279805	Ism2
chr12	102785550	Btbd7
chr12	104240368	Serpina3g
chr12	113807486	Ighv2-7
chr13	6582470	Pfkp
chr13	19352338	Trgc4
chr13	21574339	Olfr1364
chr13	23356607	Zfp322a
chr13	24820745	Acot13
chr13	50432237	Fbxw17
chr13	59741214	1700014D04Rik
chr13	67070265	Zfp708
chr13	67442241	Zfp874a
chr13	113083336	Cdc20b
chr14	14328846	Olfr31
chr14	20484966	Mss51
chr14	26900882	Asb14
chr14	26903369	Asb14
chr14	27101285	Il17rd
chr14	33552016	Frmpd2
chr14	51803522	AY358078
chr14	52463300	Olfr1508
chr14	54694756	Gm29776
chr14	55542467	Pck2
chr15	34349258	9430069I07Rik
chr15	39784609	Dpys
chr15	75911416	Tigd5
chr15	79255600	Gm49486
chr15	82391060	Cyp2d11
chr15	98471712	OR5BS1P
chr16	4652709	Coro7
chr16	13677197	3110001I22Rik
chr16	13756331	AC154607.1
chr16	13876154	Pdxdc1
chr16	15806064	Prkdc
chr16	19514963	Olfr167
chr16	23000542	Kng2
chr16	23613276	Rtp4
chr16	33948746	Itgb5
chr16	46436412	Nectin3
chr16	59148998	Olfr195
chr16	59361962	Olfr209
chr16	91587028	Tmem50b
chr17	3185810	Scaf8
chr17	13948804	Gm7168
chr17	18021885	Fpr-rs4
chr17	20268096	Vmn2r106
chr17	20624223	Fpr-rs3
chr17	20777002	Vmn1r228
chr17	21465458	Zfp51
chr17	21745964	Zfp229
chr17	22200995	Zfp994
chr17	23674589	Hcfc1r1
chr17	25167895	Ccdc154
chr17	26208168	Rgs11
chr17	32697799	Cyp4f15
chr17	34739939	C4b
chr17	35077963	Ly6g6e
chr17	35628153	Sfta2
chr17	36989155	H2-M5
chr17	37263016	Olfr98
chr17	37796089	Olfr123
chr17	38131166	Olfr132
chr17	38208993	Olfr135
chr17	40730962	Esp1
chr17	48324144	B430306N03Rik
chr17	57038562	Slc25a41
chr18	7217910	Armc4
chr18	12155300	Riok3
chr18	31955046	Lims2
chr18	35572598	Matr3
chr18	36529266	Slc4a9
chr18	37296342	Pcdhb2
chr18	37448814	Pcdhb14
chr18	37737374	Pcdhga9
chr18	60811314	Cd74
chr18	80211866	Gm16286
chr19	6993155	Nudt22
chr19	8824227	Hnrnpul2
chr19	11759092	Cblif
chr19	13063777	Olfr1454
chr19	13633748	Olfr1489
chr19	13749328	Olfr1494
chr19	47611613	Slk
chr19	57699613	Atrnl1
chr19	58732101	Pnliprp1
chr19	61296930	Gm21060
chrX	106158016	Tlr13
chrX	109005252	Hmgn5
chrX	170674718	Asmt

### Sheet: Table S3
Supplementary Table 3. List of Dfam repeats
Dfam accessions	Name	Class	Length
DF000001893	LTRIS2	ERV1	564
DF000001894	LTRIS3	ERV1	512
DF000001895	LTRIS4	ERV1	507
DF000001896	LTRIS4A	ERV1	474
DF000001897	LTRIS4B	ERV1	391
DF000001898	LTRIS5	ERV1	447
DF000001899	LTRIS6	ERV1	335
DF000001900	LTRIS_Mm	ERV1	482
DF000001901	LTRIS_Mus	ERV1	587
DF000001941	MMERGLN_LTR	ERV1	430
DF000001958	MuRRS4-int	ERV1	5063
DF000001959	MuRRS-int	ERV1	4690
DF000001961	MURVY-int	ERV1	7452
DF000002041	RLTR1A2_MM	ERV1	547
DF000002042	RLTR1B-int	ERV1	3299
DF000002043	RLTR1C	ERV1	503
DF000002044	RLTR1D	ERV1	605
DF000002045	RLTR1D2_MM	ERV1	602
DF000002046	RLTR1E_MM	ERV1	648
DF000002099	RLTR41	ERV1	446
DF000002100	RLTR41A2	ERV1	473
DF000002101	RLTR41B	ERV1	404
DF000002115	RLTR47_MM	ERV1	532
DF000002116	RLTR48A	ERV1	702
DF000002118	RLTR48C	ERV1	489
DF000002120	RLTR4_Mm	ERV1	742
DF000002127	RLTR5_Mm	ERV1	628
DF000002128	RLTR6B_Mm	ERV1	569
DF000002129	RLTR6C_Mm	ERV1	463
DF000002130	RLTR6_Mm	ERV1	654
DF000004099	MMERGLN-int	ERV1	7556
DF000004101	RLTR1	ERV1	624
DF000004102	MuLV-int	ERV1	7606
DF000004151	RLTR1B	ERV1	512
DF000004160	MURVY-LTR	ERV1	519
DF000004176	RLTR6-int	ERV1	7778
DF000004184	MMVL30-int	ERV1	3698
DF000278940	MusCar-1.297	ERV1	615
DF000278951	MusCar-5.1079	ERV1	480
DF000278954	MusCar-5.3275	ERV1	611
DF000278955	MusCar-5.4696	ERV1	632
DF000278960	MusPah-1.161	ERV1	791
DF000278964	MusPah-1.200	ERV1	637
DF000278976	MusPah-1.65	ERV1	882
DF000278983	MusPah-6.2982	ERV1	549
DF000278987	MusPah-6.823	ERV1	524
DF000279021	MusSpr-1.319	ERV1	432
DF000279024	MusSpr-1.338	ERV1	580
DF000279029	MusSpr-5.1851	ERV1	669
DF000279030	MusSpr-5.2853	ERV1	546
DF000279031	MusSpr-5.465	ERV1	490
DF000279034	MusSpr-6.1723	ERV1	535
DF000282244	MusCar-5.2103_int	ERV1	1538
DF000282245	MusCar-5.2103_LTR	ERV1	780
DF000001749	ERVB2_1A-I_MM	ERV2	7062
DF000001750	ERVB2_1-I_MM	ERV2	6934
DF000001751	ERVB3_1-I_MM	ERV2	5416
DF000001753	ERVB4_1B-I_MM	ERV2	4288
DF000001754	ERVB4_1B-LTR_MM	ERV2	522
DF000001755	ERVB4_1C-LTR_Mm	ERV2	515
DF000001757	ERVB4_1-LTR_MM	ERV2	521
DF000001758	ERVB4_2-I_MM	ERV2	8374
DF000001759	ERVB4_2-LTR_MM	ERV2	553
DF000001760	ERVB4_3-I_MM	ERV2	8574
DF000001761	ERVB4_3-LTR_MM	ERV2	510
DF000001762	ERVB5_1-I_MM	ERV2	8258
DF000001763	ERVB5_1-LTR_MM	ERV2	415
DF000001764	ERVB5_2-LTR_MM	ERV2	457
DF000001765	ERVB7_1-LTR_MM	ERV2	319
DF000001766	ERVB7_2B-LTR_MM	ERV2	358
DF000001767	ERVB7_2-LTR_MM	ERV2	372
DF000001768	ERVB7_3-LTR_MM	ERV2	408
DF000001769	ERVB7_4-LTR_MM	ERV2	429
DF000001770	ETnERV	ERV2	6836
DF000001771	ETnERV2	ERV2	7406
DF000001772	ETnERV3	ERV2	5808
DF000001773	IAP1-MM_I	ERV2	3853
DF000001774	IAP1-MM_LTR	ERV2	292
DF000001775	IAPA_MM	ERV2	334
DF000001776	IAP-d	ERV2	6542
DF000001777	IAPEY2_LTR	ERV2	357
DF000001778	IAPEY3C_LTR	ERV2	304
DF000001779	IAPEY3_LTR	ERV2	332
DF000001780	IAPEY4_I	ERV2	7673
DF000001781	IAPEY4_LTR	ERV2	326
DF000001782	IAPEY5_I	ERV2	3574
DF000001783	IAPEY5_LTR	ERV2	293
DF000001784	IAPEY_LTR	ERV2	385
DF000001785	IAPLTR1a_Mm	ERV2	337
DF000001786	IAPLTR2a2_Mm	ERV2	444
DF000001787	IAPLTR2b	ERV2	327
DF000001788	IAPLTR2_Mm	ERV2	475
DF000001789	IAPLTR3	ERV2	326
DF000001790	IAPLTR4_I	ERV2	1470
DF000001942	MMERVK10C	ERV2	7581
DF000001943	MMERVK10D3_I	ERV2	6156
DF000001944	MMERVK10D3_LTR	ERV2	357
DF000001945	MMERVK9C_I	ERV2	4767
DF000001948	MMTV-int	ERV2	7253
DF000001967	ORR1A0	MaLR	346
DF000001968	ORR1A1	MaLR	346
DF000001980	RLTR10D	ERV2	359
DF000001981	RLTR10D2	ERV2	357
DF000001982	RLTR10E	ERV2	311
DF000001983	RLTR10F	ERV2	312
DF000001984	RLTR10-int	ERV2	1987
DF000001999	RLTR13A	ERV2	855
DF000002000	RLTR13A1	ERV2	873
DF000002001	RLTR13A2	ERV2	958
DF000002002	RLTR13A3	ERV2	978
DF000002003	RLTR13B1	ERV2	893
DF000002004	RLTR13B2	ERV2	822
DF000002005	RLTR13B3	ERV2	929
DF000002006	RLTR13B4	ERV2	803
DF000002007	RLTR13C1	ERV2	983
DF000002008	RLTR13C2	ERV2	808
DF000002009	RLTR13C3	ERV2	1010
DF000002010	RLTR13D	ERV2	1004
DF000002011	RLTR13D1	ERV2	806
DF000002012	RLTR13D2	ERV2	1023
DF000002013	RLTR13D3	ERV2	1114
DF000002014	RLTR13D3A	ERV2	836
DF000002016	RLTR13D4	ERV2	1033
DF000002017	RLTR13D5	ERV2	1023
DF000002018	RLTR13D6	ERV2	902
DF000002019	RLTR13E	ERV2	993
DF000002020	RLTR13F	ERV2	918
DF000002021	RLTR13G	ERV2	883
DF000002047	RLTR1F_Mm	ERV2	590
DF000002075	RLTR26_Mus	ERV2	673
DF000002076	RLTR27	ERV2	309
DF000002086	RLTR31A_Mm	ERV2	584
DF000002097	RLTR3_Mm	ERV2	1328
DF000002107	RLTR44-int	ERV2	2812
DF000002108	RLTR45	ERV2	482
DF000002109	RLTR45-int	ERV2	7244
DF000002110	RLTR46	ERV2	320
DF000002111	RLTR46A	ERV2	321
DF000002112	RLTR46A2	ERV2	329
DF000002113	RLTR46B	ERV2	384
DF000002122	RLTR50B	ERV2	489
DF000002123	RLTR51A_Mm	ERV2	351
DF000002137	RLTR9B	ERV2	437
DF000002138	RLTR9B2	ERV2	420
DF000002139	RLTR9C	ERV2	393
DF000002140	RLTR9D	ERV2	403
DF000002141	RLTR9D2	ERV2	389
DF000002142	RLTR9E	ERV2	409
DF000002143	RLTR9F	ERV2	415
DF000002144	RLTRETN_Mm	ERV2	322
DF000002163	RMER16_Mm	ERV2	552
DF000002164	RMER17A	ERV2	751
DF000002165	RMER17A2	ERV2	906
DF000002166	RMER17A-int	ERV2	1728
DF000002167	RMER17B	ERV2	958
DF000002168	RMER17B2	ERV2	967
DF000002171	RMER17D	ERV2	889
DF000002172	RMER17D2	ERV2	809
DF000003918	MERVL	ERV3	5485
DF000004103	MT2C_Mm	ERV3	475
DF000004106	IAPEy-int	ERV2	7513
DF000004111	RLTR10B2	ERV2	365
DF000004112	RLTR10B	ERV2	292
DF000004113	RLTR10C	ERV2	434
DF000004114	RLTR10	ERV2	390
DF000004118	RLTR10A	ERV2	411
DF000004123	RLTR44B	ERV2	449
DF000004129	RLTR44D	ERV2	486
DF000004140	IAPLTR3-int	ERV2	6802
DF000004142	RLTR44C	ERV2	502
DF000004144	MMETn-int	ERV2	4844
DF000004145	IAPLTR4	ERV2	345
DF000004146	IAPEz-int	ERV2	6481
DF000004149	MTA_Mm	MaLR	396
DF000004155	MT2_Mm	ERV3	493
DF000004162	IAPLTR1_Mm	ERV2	367
DF000004168	IAPEY3-int	ERV2	7680
DF000004175	IAPLTR2a	ERV2	411
DF000004177	RLTR44A	ERV2	405
DF000004185	RLTR44E	ERV2	452
DF000278930	MusCar-1.160	ERV2	360
DF000278931	MusCar-1.189	ERV2	472
DF000278932	MusCar-1.238	ERV2	386
DF000278933	MusCar-1.246	ERV2	939
DF000278934	MusCar-1.252	ERV2	444
DF000278935	MusCar-1.257	ERV2	380
DF000278936	MusCar-1.260	ERV2	400
DF000278938	MusCar-1.286	ERV2	993
DF000278939	MusCar-1.293	ERV2	366
DF000278941	MusCar-1.307	ERV2	872
DF000278943	MusCar-1.329	ERV2	486
DF000278944	MusCar-1.330	ERV2	473
DF000278945	MusCar-1.332	ERV2	975
DF000278952	MusCar-5.1127	ERV2	522
DF000278958	MusPah-1.125	ERV2	912
DF000278961	MusPah-1.169	ERV2	848
DF000278963	MusPah-1.198	ERV2	445
DF000278965	MusPah-1.227	ERV2	394
DF000278966	MusPah-1.236a	ERV2	440
DF000278967	MusPah-1.238	ERV2	793
DF000278968	MusPah-1.254	ERV2	438
DF000278969	MusPah-1.260	ERV2	377
DF000278970	MusPah-1.262	ERV2	275
DF000278971	MusPah-1.277	ERV2	426
DF000278972	MusPah-1.281	ERV2	345
DF000278973	MusPah-1.285	ERV2	322
DF000278974	MusPah-1.292	ERV2	535
DF000278984	MusPah-6.299	ERV2	341
DF000278988	MusPah-6.863	ERV2	945
DF000279010	MusSpr-1.139	ERV2	912
DF000279011	MusSpr-1.157	ERV2	391
DF000279012	MusSpr-1.176	ERV2	703
DF000279013	MusSpr-1.184	ERV2	336
DF000279014	MusSpr-1.185	ERV2	428
DF000279015	MusSpr-1.197	ERV2	431
DF000279016	MusSpr-1.225	ERV2	401
DF000279017	MusSpr-1.252	ERV2	405
DF000279018	MusSpr-1.300	ERV2	430
DF000279019	MusSpr-1.307	ERV2	520
DF000279020	MusSpr-1.308	ERV2	484
DF000279022	MusSpr-1.324	ERV2	951
DF000279023	MusSpr-1.336	ERV2	472
DF000279025	MusSpr-1.348	ERV2	339
DF000279032	MusSpr-5.83	ERV2	543
DF000282236	MusCar-1.249_int	ERV2	2768
DF000282237	MusCar-1.249_LTR	ERV2	423
DF000282238	MusCar-1.287_int	ERV2	5270
DF000282239	MusCar-1.287_LTR	ERV2	365
DF000282240	MusCar-1.337_int	ERV2	5240
DF000282241	MusCar-1.337_LTR	ERV2	357
DF000282242	MusCar-5.1666_int	ERV2	2792
DF000282243	MusCar-5.1666_LTR	ERV2	337
DF000282246	MusCar-5.284_int	ERV2	2323
DF000282247	MusCar-5.284_LTR	ERV2	406
DF000282248	MusPah-1.251_int	ERV2	5812
DF000282249	MusPah-1.38_int	MaLR	1106
DF000282250	MusPah-1.38_LTR	MaLR	395
DF000282251	MusPah-4.100_int	ERV3	5166
DF000282252	MusPah-4.100_LTR	ERV3	468
DF000282253	MusPah-5.1463	ERV2	1958
DF000282254	MusPah-5.606_int	ERV2	2609
DF000282255	MusPah-5.606_LTR	ERV2	319
DF000282256	MusPah-6.345_int	ERV2	5847
DF000282257	MusPah-6.345_LTR	ERV2	344
DF000282260	MusSpr-1.61_int	MaLR	1173
DF000282261	MusSpr-1.61_LTR	MaLR	399
DF000282262	MusSpr-5.1586_int	ERV2	789
DF000282263	MusSpr-5.1586_LTR	ERV2	341
DF000282264	MusSpr-5.3247	ERV2	1356
DF000004173	RLTR4_MM-int	LTR_Element	7601
DF000001733	B1_Mm	Alu	147
DF000278977	MusPah-2.26	Alu	205
DF000279028	MusSpr-4.198	Alu	155
DF000279033	MusSpr-5.887	Alu	221
DF000001806	L1MdA_I_3end	L1	993
DF000001807	L1MdA_I_5end	L1	1328
DF000001808	L1MdA_II_3end	L1	993
DF000001809	L1MdA_II_5end	L1	1364
DF000001810	L1MdA_III_3end	L1	993
DF000001811	L1MdA_III_5end	L1	1363
DF000001812	L1MdA_III_orf2	L1	4681
DF000001813	L1MdA_II_orf2	L1	4681
DF000001814	L1MdA_I_orf2	L1	4681
DF000001815	L1MdA_IV_3end	L1	999
DF000001816	L1MdA_IV_5end	L1	1352
DF000001817	L1MdA_IV_orf2	L1	4681
DF000001818	L1MdA_V_3end	L1	988
DF000001819	L1MdA_V_5end	L1	1352
DF000001820	L1MdA_VI_3end	L1	990
DF000001821	L1MdA_VI_5end	L1	1318
DF000001822	L1MdA_VII_3end	L1	996
DF000001823	L1MdA_VII_5end	L1	1313
DF000001824	L1MdA_VII_orf2	L1	4681
DF000001825	L1MdA_VI_orf2	L1	4681
DF000001826	L1MdA_V_orf2	L1	4681
DF000001827	L1MdFanc_I_3end	L1	987
DF000001828	L1MdFanc_I_5end	L1	1255
DF000001829	L1MdFanc_II_3end	L1	987
DF000001830	L1MdFanc_II_5end	L1	1182
DF000001831	L1MdFanc_II_orf2	L1	4681
DF000001832	L1MdFanc_I_orf2	L1	4681
DF000001833	L1MdF_I_3end	L1	990
DF000001834	L1MdF_I_5end	L1	1329
DF000001835	L1MdF_II_3end	L1	993
DF000001836	L1MdF_II_5end	L1	1324
DF000001837	L1MdF_III_3end	L1	990
DF000001838	L1MdF_III_5end	L1	1246
DF000001839	L1MdF_III_orf2	L1	4681
DF000001840	L1MdF_II_orf2	L1	4681
DF000001841	L1MdF_I_orf2	L1	4681
DF000001842	L1MdF_IV_3end	L1	993
DF000001843	L1MdF_IV_5end	L1	1172
DF000001844	L1MdF_IV_orf2	L1	4681
DF000001845	L1MdF_V_3end	L1	993
DF000001846	L1MdF_V_5end	L1	1251
DF000001847	L1MdF_V_orf2	L1	4681
DF000001848	L1MdGf_I_3end	L1	993
DF000001849	L1MdGf_I_5end	L1	1277
DF000001850	L1MdGf_II_3end	L1	993
DF000001851	L1MdGf_II_5end	L1	1253
DF000001852	L1MdGf_II_orf2	L1	4681
DF000001853	L1MdGf_I_orf2	L1	4681
DF000001854	L1MdMus_I_3end	L1	984
DF000001855	L1MdMus_I_5end	L1	1323
DF000001856	L1MdMus_II_3end	L1	986
DF000001857	L1MdMus_II_5end	L1	1243
DF000001858	L1MdMus_II_orf2	L1	4681
DF000001859	L1MdMus_I_orf2	L1	4681
DF000001860	L1MdN_I_3end	L1	980
DF000001861	L1MdN_I_5end	L1	1288
DF000001862	L1MdN_I_orf2	L1	4681
DF000001863	L1MdTf_I_3end	L1	993
DF000001864	L1MdTf_I_5end	L1	1314
DF000001865	L1MdTf_II_3end	L1	993
DF000001866	L1MdTf_II_5end	L1	1314
DF000001867	L1MdTf_III_3end	L1	993
DF000001868	L1MdTf_III_5end	L1	1333
DF000001869	L1MdTf_III_orf2	L1	4681
DF000001870	L1MdTf_II_orf2	L1	4681
DF000001871	L1MdTf_I_orf2	L1	4681
DF000001872	L1MdV_I_3end	L1	987
DF000001873	L1MdV_I_5end	L1	1188
DF000001874	L1MdV_II_3end	L1	1049
DF000001875	L1MdV_II_5end	L1	1131
DF000001879	L1MdV_II_orf2	L1	4681
DF000001880	L1MdV_I_orf2	L1	4681
DF000001890	L1VL1_5end	L1	1128
DF000004186	L1_Mus3_5end	L1	1028
DF000278937	MusCar-1.276	L1	6650
DF000278942	MusCar-1.31	L1	1606
DF000278946	MusCar-1.335	L1	1992
DF000278947	MusCar-1.35	L1	6280
DF000278953	MusCar-5.1854	L1	3082
DF000278956	MusPah-1.105	L1	3369
DF000278962	MusPah-1.177	L1	1161
DF000278975	MusPah-1.36	L1	6729
DF000278978	MusPah-2.35	L1	6238
DF000278979	MusPah-3.139	L1	6166
DF000278980	MusPah-4.206	L1	6338
DF000278982	MusPah-5.6	L1	2499
DF000278985	MusPah-6.636	L1	4061
DF000278986	MusPah-6.6	L1	1850
DF000001735	B2_Mm1a	B2	193
DF000001736	B2_Mm1t	B2	193
DF000278929	MusCar-1.15	B2	191
DF000278949	MusCar-1.9	B2	192
DF000278950	MusCar-4.236	B2	373
DF000278957	MusPah-1.10	B2	190
DF000278959	MusPah-1.12	B2	338
DF000278981	MusPah-5.422	B2	188
DF000279009	MusSpr-1.10	B2	338
DF000279026	MusSpr-1.7	B2	186
DF000001793	IMPB_01	Satellite	2548
DF000001947	MMSAT4	Satellite	168
DF000003028	GSAT_MM	Satellite	471
DF000003945	CYRA11_Mm	Y-chromosomal	617
DF000004122	SYNREP_MM	Satellite	266
DF000004163	CENSAT_MC	Centromeric	59
DF000004161	YREP_Mm	Unknown	1812
DF000278948	MusCar-1.94	Charlie	203
DF000279027	MusSpr-4.181	Charlie	203
